# *Chlamydia trachomatis* effector Dre1 interacts with dynactin to reposition host organelles during infection

**DOI:** 10.1101/2022.04.15.488217

**Authors:** Jessica Sherry, Lee Dolat, Eleanor McMahon, Danielle L. Swaney, Robert J. Bastidas, Jeffrey R. Johnson, Raphael H. Valdivia, Nevan J. Krogan, Cherilyn A. Elwell, Joanne N. Engel

## Abstract

*Chlamydia trachomatis* is an obligate intracellular pathogen that replicates within a specialized membrane-bound compartment, called the inclusion. *Chlamydia* species express a unique class of effectors, Incs, which are translocated from the bacteria by a Type III secretion system and are inserted into the inclusion membrane where they modulate the host-bacterium interface. *C. trachomatis* repositions specific host organelles during infection to acquire nutrients and evade host cell surveillance, however the bacterial and host proteins controlling these processes are largely unknown. Here, we identify an interaction between the host dynactin complex and the *C. trachomatis* Inc CT192 (CTL0444), hereafter named Dre1 for <u>D</u>ynactin <u>R</u>ecruiting <u>E</u>ffector 1. We show that dynactin is recruited to the inclusion in a Dre1-dependent manner and that loss of Dre1 diminishes the recruitment of specific host organelles, including the centrosome, mitotic spindle, and Golgi apparatus to the inclusion. Inactivation of Dre1 results in decreased *C. trachomatis* fitness in cell-based assays and in a mouse model of infection. By targeting particular functions of the versatile host dynactin complex, Dre1 facilitates re-arrangement of certain organelles around the growing inclusion. Our work highlights how *C. trachomatis* employs a single effector to evoke specific, large-scale changes in host cell organization that establish an intracellular replicative niche without globally inhibiting host cellular function.
