## Supplemental table 2 for "*Chlamydia trachomatis* effector Dre1 interacts with dynactin to reposition host organelles during infection"

### Sheet: C trachomatis WGS
	Strain	Genome position	Locus tag L2/434/Bu	Locus tag D/UW-3/CX	Gene name L2/434/Bu	Gene product L2/434/Bu	SNV type	Amino acid substitution	Reference base	Variant base
	L2	123163					noncoding		C	A
		127338	CTL0103	CT734		Putative lipoprotein	Synonymous		T	A
		435453	CTL0352	CT097	nusA	N utilization substance protein A	Non synonymous non-neutral	A743V	G	A
		448523	CTL0364	CT109		Conserved hypothetical protein	Non synonymous non-neutral	A110V	G	A
		616827	CTL0518	CT266		Conserved hypothetical protein	Synonymous		C	T
		637039	CTL0538	CT286	clpC	ATP-dependent Clp protease	Non synonymous non-neutral	R610C	C	T
		638353	CTL0538	CT286	clpC	ATP-dependent Clp protease	Non synonymous neutral	F1924L	T	C
		675519	CTL0567	CT315	rpoB	DNA-directed RNA polymerase beta chain	Non synonymous non-neutral	H1411Y	G	A
		693265	CTL0586	CT332	pykF	Pyruvate kinase	Non synonymous neutral	S473N	G	A
		798820	CTL0671	CT414	pmpC	Polymorphic outer membrane protein	Non synonymous non-neutral	G470E	G	A
		929717					noncoding		C	A
	L2∆dre1	102795	CTL0080	CT711		Conserved hypothetical protein	Non synonymous Neutral	V554I	G	A
		169117	CTL0125	CT756	murF	UDP-N-acetylmuramoyl-tripeptide--D-alanyl-D-alanine ligase	Synonymous		C	T
		233142	CTL0183	CT812	pmpD	Polymorphic outer membrane protein	Synonymous		C	T
		265107	CTL0209	CT837		Conserved hypothetical protein	Non synonymous non-neutral	T230M	C	T
		435027	CTL0352	CT097	nusA	N utilization substance protein A	Non synonymous neutral	R390K	C	T
		522873	CTL0435	CT183	pyrG	CTP synthase	Synonymous		C	T
		534925	CTL0444	CT192	dre1	Candidate inclusion membrane protein	NONSENSE	R20*	G	A
		571667	CTL0477A	CT225		Candidate inclusion membrane protein	Synonymous		C	T
		634495	CTL0536	CT284		Phospholipase D	Non synonymous neutral	M316V	T	C
		695501	CTL0587	CT333	uvrA	Excinuclease ABC subunit A	Non synonymous non-neutral	A410V	C	T
		705674	CTL0593	CT339	comEC	DNA import protein involved in competence	Non synonymous neutral	V402I	G	A
