## Supplemental table 3 for "*Chlamydia trachomatis* effector Dre1 interacts with dynactin to reposition host organelles during infection"

### Sheet: Strains
	In vivo constructs	Organism
	pcDNA4.0/C. trachomatis Dre1 (AA1-231) C-terminal 2xStrepII-sfGFP	E. coli
	pcDNA4.0/C. trachomatis Dre1 (AA27-231) C-terminal 2xStrepII-sfGFP	E. coli
	pcDNA4.0/C. trachomatis Dre1 (AA1-87) C-terminal 2xStrepII-sfGFP	E. coli
	pcDNA4.0/C. trachomatis Dre1 (AA84-231) C-terminal 2xStrepII-sfGFP	E. coli
	pcDNA4.0/C. trachomatis Dre1 (AA1-180) C-terminal 2xStrepII-sfGFP	E. coli
	pcDNA4.0/C. trachomatis Dre1 (AA1-133) C-terminal 2xStrepII-sfGFP	E. coli
	pcDNA4.0/C. trachomatis Dre1 (AA181-231) C-terminal 2xStrepII-sfGFP	E. coli
	pcDNA4.0/C. trachomatis Dre1 (AA134-231) C-terminal 2xStrepII-sfGFP	E. coli
	pcDNA4.0/C. trachomatis Dre1 (AA84-180) C-terminal 2xStrepII-sfGFP	E. coli
	pcDNA4.0/C. trachomatis C-terminal 2xStrepII-sfGFP	E. coli
	pBABE/GFP-hArp1a	E. coli
	N-10/mCherry-hCentrin2	E. coli
	N-10/mEmerald-hCentrin2	E. coli
	pBOMB4/C. trachomatis Dre1 (AA1-231) C-terminal 1xFLAG	C. trachomatis L2 RifR
	pBOMB4/C. trachomatis Dre1 (AA1-231) C-terminal 1xFLAG	C. trachomatis L2∆dre1 RifR
	p2TK2-mCh/C. trachomatis tet-IncG C-terminal 3xFLAG	C. trachomatis L2 RifR
	pBOMB4/C. trachomatis C-terminal 1xFLAG	C. trachomatis L2 RifR
	pBOMB4/C. trachomatis GFP C-terminal 1xFLAG	C. trachomatis L2 RifR
	pBOMB4/C. trachomatis C-terminal 1xFLAG	C. trachomatis L2∆dre1 RifR

### Sheet: Primers
Name	F/R	Vector Designed for	Restriction Sites	Sequence (5' - xxxxxxxxxxxx)	General Information	Did it work?
oJLS0004	F	PCDNA4/TO C-terminal 2X Strep	EcoRI	TAA GCA GAA TTC ATG AGT AAA GAG GTC TCG TTA GCT TT	Amplify Dre1 (L2) transmembrane and C-terminus (27-231aa)	Y
oJLS0005	R	PCDNA4/TO C-terminal 2X Strep	NotI	TAAGCA GCGGCCGC AAACAATCATTGGAAACTAAATCAT	Amplify Dre1 (L2) transmembrane and C-terminus (27-231aa)	Y
oJLS0006	F	PCDNA4/TO C-terminal 2X Strep	EcoRI	TAA GCA GAA TTC ATGCAATCGGTTGGACAAG	Amplify Dre1 (L2) full length from gDNA - forward	Y
oJLS0007	R	PCDNA4/TO C-terminal 2X Strep	NotI	TAA GCA GCG GCC GC AAGCTGCTTCGGATGTGACA	Amplify Dre1 (L2) 1-87aa (∆C-term)	Y
oJLS0008	F	PCDNA4/TO C-terminal 2X Strep	EcoRI	TAA GCA GAA TTC ATG TGTCACATCCGAAGCAG	Amplify Dre1 (L2) 84-231aa	Y
oJLS0009	R	PCDNA4/TO C-terminal 2X Strep	NotI	TAA GCA GCGGCCGC AACTCCGGACCAGACAAGGG	Amplify Dre1 (L2) 1-133aa	Y
oJLS0010	R	PCDNA4/TO C-terminal 2X Strep	NotI	TAA GCA GCGGCCGC AAGATTCCTTCTTCTAACAGCAGTTCTC	Amplify Dre1 (L2) 1-180aa	Y
oJLS0042	F	PCDNA4/TO C-terminal 2X Strep	EcoRI	TAAGCA GAATTC ATG G A G C G T C C A G T C A T T C T	Amplify Dre1 (L2) 134 - 231aa	Y
oJLS0043	F	PCDNA4/TO C-terminal 2X Strep	EcoRI	TAA GCA GAA TTC ATG CAA AAT TTT GTT CGC G	Amplify Dre1 (L2) 181 - 231aa	Y
oJLS0050	F	PCDNA4/TO C-terminal 2X Strep	Xho1	TAAGCA CTCGAG TGGAGTCATCCACAATTTGAG	Amplify 2xStrep-sfGFP from T576 (Vale lab) and clone into Dre1 truncations to replace strep tag	Y
oJLS0051	R	PCDNA4/TO C-terminal 2X Strep	Apa1	TAAGCA GGGCCC CTAGGATCCTTTGTAGAGCTC	Amplify 2xStrep-sfGFP from T576 (Vale lab) and clone into Dre1 84-231 and Dre1 1-231	Y
oJLS0022	F	pBOMB4-tet-mCherry		GGTCCTTCTTGAGTTTGTAAC	GFP F	Y
oJLS0023	R	pBOMB4-tet-mCherry		CCATCTAATTCAACAAGAATTGGGACAAC	GFP R	Y
